# Beyond HCD: complementary fragmentation chemistries expand HLA class I immunopeptidome discovery

**DOI:** 10.64898/2026.09.24.754253

**Authors:** Terry C.C Lim Kam Sian, Fernanda Salvato, Nivedhitha Selvakumar, Tima Shamekhi, Josh Hinkle, Christopher Mullen, Gabriel A Goncalves, Ralf B Schittenhelm, Pouya Faridi

**Affiliations:** Centre for Cancer Research, Hudson Institute of Medical Research, Clayton, Australia; Department of Medicine, School of Clinical Sciences, Monash University, Clayton, Australia; Monash Proteomics and Metabolomics Platform, Clinical Proteomics Node, School of Clinical Sciences, Monash University, Clayton, Australia; Chromatography and Mass Spectrometry Department, Thermo Scientific, 355 River Oaks Pkwy, San Jose, CA 95134; Monash Proteomics and Metabolomics Platform, Monash Biomedicine Discovery Institute, Monash University, Clayton, Australia

## Abstract

Mass spectrometry based immunopeptidomics is limited by peptide identification. HLA class I ligands are non-tryptic, frequently carry low charge states and often fragment incompletely, yet nearly all workflows rely on a single activation method, higher-energy collisional dissociation (HCD). Unlike proteomics, where a protein is inferred from several peptides, in immunopeptidomics the peptide is itself the analyte and the candidate therapeutic target, so a ligand that is not identified is a target that is not found. Here we evaluate whether two alternative activation chemistries, ion trap collision-induced dissociation (CID) and infrared multiphoton dissociation (IRMPD), recover ligands that HCD does not. To our knowledge this is the first application of either method to HLA class I immunopeptidomics, made practical by the integrated infrared laser of the Orbitrap Tribrid Apex MultiOmics. Four HLA-typed cell lines were analysed in technical triplicate against the canonical human proteome and a Ribo-seq-derived cryptic ORF database. Because fragment-intensity predictors are trained almost exclusively on HCD spectra, AlphaPeptDeep was fine-tuned separately for each method; fine-tuning and Percolator rescoring increased unique peptide identifications in every cell line and method combination (median +17.1% canonical, +54.5% cryptic), and fine-tuned models transferred across cell lines with a median loss of 0.4%, placing the three methods on a common analytical footing. On that footing the three methods yielded immunopeptidomes of similar size and composition, but each recovered peptides the others missed. HCD produced the most complete fragment-ion ladders and recovered more peptides from the basic-anchor alleles A*11:01 and A*33:03, both members of the A3 supertype. CID and IRMPD recovered a larger share of alleles without a basic C-terminal anchor and, for peptides containing no lysine, arginine or histidine, produced higher search scores and more matched b/y ion current in three of four cell lines. Each method therefore contributed exclusive peptides, and at a fixed budget of three LC-MS/MS runs, one run per method yielded on average more unique peptides than triplicate runs of a single method in all four cell lines (+0.4% to +10.9%). Of 239 novel canonical predicted HLA binders in the two cancer cell lines (HCT116 and MDA-MB-231) absent from the Immune Epitope Database, 55% were detected by only one method; nine derive from cancer-associated antigens. CID and IRMPD can therefore provide sequences that may not be identified by HCD alone, or with better spectral quality for a chemically defined subset of ligands. Their value lies alongside HCD rather than in its place, and realising it will require fragment-intensity models and acquisition schemes built for these chemistries rather than adapted from HCD.
