## Supplementary material for "Beyond HCD: complementary fragmentation chemistries expand HLA class I immunopeptidome discovery": Table_S1

### Sheet: Table S1
Supplementary Table S1. AlphaPeptDeep rescoring summary at 1% FDR (pooled triplicates per cell line for each method, both databases). Rescued = peptides passing 1% FDR only after rescoring; lost = only before; gain (%) = 100 x (after - before) / before at the unique-peptide level.
Cell line	Database	Method	PSMs before	PSMs after	Peptides before	Peptides after	Rescued	Lost	Common	Gain (%)
BLCL064	Standard	HCD	28294	32363	10608	11861	1398	145	10463	11.8
BLCL064	Standard	CID	27426	30705	10171	11130	1097	138	10033	9.4
BLCL064	Standard	IRMPD	26770	29986	10120	11056	1088	152	9968	9.2
BLCL064	Cryptic	HCD	410	802	190	295	107	2	188	55.3
BLCL064	Cryptic	CID	378	838	153	305	153	1	152	99.3
BLCL064	Cryptic	IRMPD	434	679	180	255	76	1	179	41.7
HCT116	Standard	HCD	12285	17384	4803	6364	1628	67	4736	32.5
HCT116	Standard	CID	11959	17050	4680	6273	1649	56	4624	34
HCT116	Standard	IRMPD	11916	16881	4629	6160	1592	61	4568	33.1
HCT116	Cryptic	HCD	128	259	58	110	52	0	58	89.7
HCT116	Cryptic	CID	113	223	52	91	39	0	52	75
HCT116	Cryptic	IRMPD	152	247	65	100	35	0	65	53.8
BLCL004	Standard	HCD	26480	33405	9662	11685	2195	172	9490	20.9
BLCL004	Standard	CID	29163	32688	10274	11351	1205	128	10146	10.5
BLCL004	Standard	IRMPD	27372	31767	10083	11327	1403	159	9924	12.3
BLCL004	Cryptic	HCD	44	44	27	27	0	0	27	0
BLCL004	Cryptic	CID	116	252	61	109	48	0	61	78.7
BLCL004	Cryptic	IRMPD	134	279	59	111	52	0	59	88.1
MM231	Standard	HCD	5951	9051	2443	3483	1084	44	2399	42.6
MM231	Standard	CID	8302	9530	3258	3691	470	37	3221	13.3
MM231	Standard	IRMPD	7305	9306	2965	3653	712	24	2941	23.2
MM231	Cryptic	HCD	62	62	28	28	0	0	28	0
MM231	Cryptic	CID	23	23	12	12	0	0	12	0
MM231	Cryptic	IRMPD	55	55	29	29	0	0	29	0
