## Supplementary material for "Beyond HCD: complementary fragmentation chemistries expand HLA class I immunopeptidome discovery": Table_S2

### Sheet: Table S2
Supplementary Table S2. Identification summary per cell line and method (standard database, pooled triplicates, 1% FDR after AlphaPeptDeep rescoring). Binder statistics cover 8-15mer peptides with NetMHCpan 4.2 predictions (EL %Rank < 2).
Cell line	Method	Target PSMs	Unique peptides	Median length	Binders	Binder (%)
BLCL064	HCD	32363	11861	9	10,730.0	93.5
BLCL064	CID	30705	11130	9	10,084.0	93.2
BLCL064	IRMPD	29986	11056	9	10,077.0	93.3
HCT116	HCD	17384	6364	9	5,984.0	95.2
HCT116	CID	17050	6273	9	5,908.0	95.4
HCT116	IRMPD	16881	6160	9	5,776.0	95
BLCL004	HCD	33405	11685	9	11,181.0	97.4
BLCL004	CID	32688	11351	9	10,815.0	97.3
BLCL004	IRMPD	31767	11327	9	10,918.0	97.8
MM231	HCD	9051	3483	9	3,196.0	93.9
MM231	CID	9530	3691	9	3,376.0	94
MM231	IRMPD	9306	3653	9	3,356.0	93.7
