## Supplementary material for "Beyond HCD: complementary fragmentation chemistries expand HLA class I immunopeptidome discovery": Table_S3

### Sheet: Table S7
Supplementary Table S3. Ion-completeness matrix per cell line, method and database (unique peptides). Classes are mutually exclusive: both ladders = complete b- and y-ion ladders; full b/y only = one complete ladder with at least one gap in the other; gap-free only = every backbone bond covered by at least one matched ion without a complete ladder. The remainder to 100% has at least one uncovered…
Database	Cell line	Method	N peptides	Both ladders (%)	Full b only (%)	Full y only (%)	Gap-free only (%)	Median coverage (%)
Standard	BLCL004	HCD	7367	41.6	20.3	23	5.3	100
Standard	BLCL004	CID	7302	19.1	8	34.3	7.4	100
Standard	BLCL004	IRMPD	7239	16.9	15	22.2	17.9	100
Standard	BLCL064	HCD	6278	46.4	13	31.5	3.4	100
Standard	BLCL064	CID	5760	28.2	5.6	34.6	4.6	100
Standard	BLCL064	IRMPD	5754	28.2	8.2	36.6	7.4	100
Standard	HCT116	HCD	4057	23.1	27.1	19.6	10.9	100
Standard	HCT116	CID	4002	22.4	28.5	20.5	10.1	100
Standard	HCT116	IRMPD	3906	21.7	26.9	20.7	11.7	100
Standard	MM231	HCD	2610	31.4	22.8	25.1	7	100
Standard	MM231	CID	2741	17	10	21.9	10.7	100
Standard	MM231	IRMPD	2740	12.3	18.2	13.5	20.2	100
Cryptic	BLCL004	HCD	4	75	25	0	0	100
Cryptic	BLCL004	CID	62	11.3	4.8	50	1.6	100
Cryptic	BLCL004	IRMPD	59	16.9	3.4	27.1	20.3	100
Cryptic	BLCL064	HCD	144	42.4	6.2	43.8	1.4	100
Cryptic	BLCL064	CID	140	23.6	6.4	37.1	5	100
Cryptic	BLCL064	IRMPD	116	32.8	6.9	39.7	2.6	100
Cryptic	HCT116	HCD	56	14.3	21.4	44.6	8.9	100
Cryptic	HCT116	CID	41	19.5	14.6	51.2	4.9	100
Cryptic	HCT116	IRMPD	50	8	22	42	10	100
Cryptic	MM231	HCD	16	43.8	18.8	31.2	0	100
Cryptic	MM231	CID	6	33.3	33.3	0	0	100
Cryptic	MM231	IRMPD	14	14.3	21.4	7.1	7.1	93.8
