## Supplementary material for "Beyond HCD: complementary fragmentation chemistries expand HLA class I immunopeptidome discovery": Table_S5

### Sheet: Table S3
Supplementary Table S5. Composition of common, rescued and lost peptide sets per method and database (median of per-cell-line values across the four HLA-typed cell lines; N peptides = pooled total). Binder (%) = NetMHCpan 4.2 EL %Rank < 2 for the best allele, including supplementary predictions for peptides absent from the primary prediction tables.
Database	Method	Set	N cells	N peptides	Median length	Median GRAVY	C-term basic (%)	Charge >= 3 (%)	Median m/z	Binder (%)
Cryptic	CID	Common	4	277	9.2	-0.5	9.5	21.4	503	90.1
Cryptic	CID	Lost	1	1	12	-0.9	0	0	593	0
Cryptic	CID	Rescued	3	240	9	-0.4	33.3	13.2	464	92.9
Cryptic	HCD	Common	4	301	9	-0.5	10.5	29.8	518	93.7
Cryptic	HCD	Lost	1	2	13	0	0	0	711	0
Cryptic	HCD	Rescued	2	159	9	-0.3	48	27.2	449	78.4
Cryptic	IRMPD	Common	4	332	9	-0.5	15	35.1	495	84.6
Cryptic	IRMPD	Lost	1	1	11	1.7	0	0	519	0
Cryptic	IRMPD	Rescued	3	163	9	-0.3	11.4	7	464	95.7
Standard	CID	Common	4	28024	9	-0.3	2.1	15.5	501	95.5
Standard	CID	Lost	4	359	10	0	3.9	17.6	486	32.7
Standard	CID	Rescued	4	4421	9	-0.1	2.3	33.5	450	88.1
Standard	HCD	Common	4	27088	9	-0.3	2.1	21.2	504	95.2
Standard	HCD	Lost	4	428	9.5	-0.2	1.6	22.8	493	35.9
Standard	HCD	Rescued	4	6305	9	0.2	2.5	13.4	480	93.3
Standard	IRMPD	Common	4	27401	9	-0.3	2.1	20.6	499	95
Standard	IRMPD	Lost	4	396	10	-0.1	3.8	18.2	490	32.8
Standard	IRMPD	Rescued	4	4795	9	0	2.3	24.9	462	91.8
