## Supplementary material for "Beyond HCD: complementary fragmentation chemistries expand HLA class I immunopeptidome discovery": Table_S6

### Sheet: Table S8
Supplementary Table S6. Novel predicted binders (absent from IEDB, EL %Rank < 2) per cell line, broken down by detecting-method set (standard database). Strong = EL %Rank < 0.5. Cancer-Ag = novel binders derived from the curated cancer-antigen panel. Full peptide-level lists are provided as Supplementary Tables S7 (standard) and S8 (cryptic).
Cell line	Novel binders	Strong (%)	HCD-only	CID-only	IRMPD-only	2 methods	All 3	Cancer-Ag
BLCL064	2074	75	514	236	218	454	652	87
HCT116	155	81	28	31	20	29	47	6
BLCL004	531	75	95	84	85	113	154	22
MM231	84	63	9	15	28	19	13	3
