## Supplementary material for "Beyond HCD: complementary fragmentation chemistries expand HLA class I immunopeptidome discovery": Table_S9

### Sheet: Table S4
Supplementary Table S9. Rescoring with foreign and pooled donor models versus the per-dataset own model (standard database; unique peptides, 1% FDR after rescoring). Best foreign donor = single-donor model with the highest peptide yield; Master = model fine-tuned on all five cell lines including HeLa elastase. Master/own (%) = relative difference in unique peptides.
Cell line	Method	Own peptides	Best foreign donor	Best foreign peptides	Master peptides	Master/own (%)
BLCL064	HCD	11861	BLCL004	11877	11866	0
BLCL064	CID	11130	BLCL004	11124	11119	-0.1
BLCL064	IRMPD	11056	HeLa elastase	11063	11055	0
HCT116	HCD	6364	HeLa elastase	6359	6344	-0.3
HCT116	CID	6273	HeLa elastase	5791	6260	-0.2
HCT116	IRMPD	6160	MM231	5833	6144	-0.3
BLCL004	HCD	11685	HCT116	11670	11688	0
BLCL004	CID	11351	MM231	11348	11343	-0.1
BLCL004	IRMPD	11327	MM231	11285	11298	-0.3
MM231	HCD	3483	BLCL004	3470	3472	-0.3
MM231	CID	3691	BLCL064	3685	3681	-0.3
MM231	IRMPD	3653	BLCL004	3675	3670	0.5
