## Supplementary material for "Beyond HCD: complementary fragmentation chemistries expand HLA class I immunopeptidome discovery": Table_S10

### Sheet: Table S13
Supplementary Table S10. KRH-free fraction of eluted ligands by HLA allele group and cell line. Allele groups: A2-supertype alleles, A3-supertype alleles, other; assignment by best MHCflurry EL rank.
cell	group	n_peptides	krh_free_frac
blcl064	A3	8598	0.00209351
blcl064	other	5619	0.168535
hct116	A2	1746	0.331042
hct116	other	5533	0.32261
blcl004	A2	4100	0.367805
blcl004	other	9365	0.121623
mm231	A2	2264	0.226148
mm231	other	2169	0.17243
