## Supplementary material for "Beyond HCD: complementary fragmentation chemistries expand HLA class I immunopeptidome discovery": Table_S11

### Sheet: Table S12
Supplementary Table S11. Paired spectral-quality comparison (CID-HCD and IRMPD-HCD) by residue class and cell line. Per-peptide deltas of the best 2+ PSM per peptide; median delta with 95% bootstrap CI, rank-biserial correlation (rbc), Wilcoxon signed-rank p and Benjamini-Hochberg adjusted p (p_adj). Primary metrics flagged.
cell	krh	contrast	metric	primary	n	median	ci_lo	ci_hi	rbc	p	p_adj
blcl004	KRH-free	CID-HCD	score	TRUE	1774	4.39299	4.20092	4.57672	0.952902	8.82575e-265	1.35781e-263
blcl004	KRH-free	CID-HCD	ml_score	FALSE	1774	2.69621	2.50845	2.84675	0.771021	4.48607e-174	2.8038e-173
blcl004	KRH-free	CID-HCD	cos	TRUE	1774	-0.00659859	-0.00754113	-0.00571004	-0.469909	7.1096e-66	2.03132e-65
blcl004	KRH-free	CID-HCD	sa	FALSE	1774	-0.0348714	-0.0389666	-0.0301343	-0.486524	1.75618e-70	5.32177e-70
blcl004	KRH-free	CID-HCD	spc	FALSE	1774	-0.0242425	-0.0363636	-0.0242424	-0.342441	7.77668e-34	1.44013e-33
blcl004	KRH-free	CID-HCD	pcc	FALSE	1774	-0.00848246	-0.0101326	-0.00748587	-0.493402	1.95291e-72	6.00894e-72
blcl004	KRH-free	CID-HCD	by_int	TRUE	1766	0.791998	0.700344	0.851059	0.699257	6.68687e-143	3.71493e-142
blcl004	KRH-free	CID-HCD	bg_frac	TRUE	1766	-0.00188563	-0.00194319	-0.00182376	-0.990587	1.10165e-284	1.83609e-283
blcl004	KRH-free	CID-HCD	ions_per_res	TRUE	1766	0	0	0	0.15078	2.41521e-06	3.50031e-06
blcl004	KRH-free	CID-HCD	matched_frag_ratio	FALSE	1774	0.03125	0.03125	0.0357143	0.505351	2.14643e-66	6.31304e-66
blcl004	KRH-free	IRMPD50-HCD	score	TRUE	1685	2.24731	2.06333	2.44178	0.684946	5.39657e-131	2.76747e-130
blcl004	KRH-free	IRMPD50-HCD	ml_score	FALSE	1685	1.51573	1.37495	1.75955	0.517579	1.25991e-75	4.1997e-75
blcl004	KRH-free	IRMPD50-HCD	cos	TRUE	1685	-0.0296722	-0.032987	-0.0264666	-0.829664	3.02428e-191	2.41942e-190
blcl004	KRH-free	IRMPD50-HCD	sa	FALSE	1685	-0.101068	-0.10632	-0.093461	-0.847504	1.81316e-199	1.51097e-198
blcl004	KRH-free	IRMPD50-HCD	spc	FALSE	1685	-0.0969697	-0.109091	-0.0969697	-0.767851	9.99909e-159	5.88182e-158
blcl004	KRH-free	IRMPD50-HCD	pcc	FALSE	1685	-0.0332411	-0.0383114	-0.0303187	-0.820525	4.2203e-187	3.12615e-186
blcl004	KRH-free	IRMPD50-HCD	by_int	TRUE	1678	0.34328	0.261347	0.407359	0.390729	1.05668e-43	2.2246e-43
blcl004	KRH-free	IRMPD50-HCD	bg_frac	TRUE	1678	-0.000337014	-0.000384358	-0.000289811	-0.447555	1.02157e-56	2.5224e-56
blcl004	KRH-free	IRMPD50-HCD	ions_per_res	TRUE	1678	-0.0909091	-0.1	0	-0.279942	8.29357e-19	1.38226e-18
blcl004	KRH-free	IRMPD50-HCD	matched_frag_ratio	FALSE	1685	-0.03125	-0.05	-0.03125	-0.551819	6.57551e-75	2.15591e-74
blcl004	internal basic	CID-HCD	score	TRUE	5930	1.69616	1.61817	1.78285	0.635802	0	0
blcl004	internal basic	CID-HCD	ml_score	FALSE	5930	0.0898047	-0.0108093	0.167734	0.0535565	0.000354523	0.000469566
blcl004	internal basic	CID-HCD	cos	TRUE	5930	-0.00254309	-0.00274332	-0.00229233	-0.330507	1.13201e-107	4.7167e-107
blcl004	internal basic	CID-HCD	sa	FALSE	5930	-0.0189157	-0.0202548	-0.0174577	-0.360284	1.41191e-127	7.05954e-127
blcl004	internal basic	CID-HCD	spc	FALSE	5930	-0.0121213	-0.0242424	-0.0121212	-0.261181	5.57888e-63	1.4877e-62
blcl004	internal basic	CID-HCD	pcc	FALSE	5930	-0.00303423	-0.00334728	-0.00272657	-0.320627	1.9076e-101	7.19849e-101
blcl004	internal basic	CID-HCD	by_int	TRUE	5897	-0.0207696	-0.0458411	0.000543138	-0.00914081	0.543238	0.577913
blcl004	internal basic	CID-HCD	bg_frac	TRUE	5897	-0.00149893	-0.00152116	-0.00146936	-0.97575	0	0
blcl004	internal basic	CID-HCD	ions_per_res	TRUE	5897	0	-0.0909091	0	-0.323897	9.90991e-75	3.146e-74
blcl004	internal basic	CID-HCD	matched_frag_ratio	FALSE	5930	-0.025	-0.0277778	0	-0.224317	4.93871e-43	1.0289e-42
blcl004	internal basic	IRMPD50-HCD	score	TRUE	5721	0.585829	0.513701	0.682548	0.218113	2.60511e-46	5.66327e-46
blcl004	internal basic	IRMPD50-HCD	ml_score	FALSE	5721	0.216128	0.0955439	0.312053	0.0655184	1.77156e-05	2.51285e-05
blcl004	internal basic	IRMPD50-HCD	cos	TRUE	5721	-0.00986952	-0.010393	-0.00942159	-0.665271	0	0
blcl004	internal basic	IRMPD50-HCD	sa	FALSE	5721	-0.0523221	-0.0543842	-0.0502059	-0.702546	0	0
blcl004	internal basic	IRMPD50-HCD	spc	FALSE	5721	-0.0363637	-0.0484848	-0.0363637	-0.512463	4.65557e-232	5.81946e-231
blcl004	internal basic	IRMPD50-HCD	pcc	FALSE	5721	-0.0118716	-0.012413	-0.0112128	-0.652262	0	0
blcl004	internal basic	IRMPD50-HCD	by_int	TRUE	5679	-0.55466	-0.60167	-0.511051	-0.482144	2.41866e-217	2.30349e-216
blcl004	internal basic	IRMPD50-HCD	bg_frac	TRUE	5679	-0.000292999	-0.000319308	-0.000267231	-0.362986	4.74179e-124	2.15536e-123
blcl004	internal basic	IRMPD50-HCD	ions_per_res	TRUE	5679	-0.111111	-0.111111	-0.111111	-0.620591	1.79404e-288	3.26188e-287
blcl004	internal basic	IRMPD50-HCD	matched_frag_ratio	FALSE	5721	-0.0625	-0.0625	-0.0625	-0.72491	0	0
blcl064	C-term basic	CID-HCD	score	TRUE	2174	1.56786	1.43428	1.70375	0.541327	6.10878e-106	2.49338e-105
blcl064	C-term basic	CID-HCD	ml_score	FALSE	2174	0.427951	0.302907	0.580181	0.172594	3.16826e-12	4.83703e-12
blcl064	C-term basic	CID-HCD	cos	TRUE	2174	-0.00288451	-0.00307507	-0.00264391	-0.588013	1.19733e-124	5.84066e-124
blcl064	C-term basic	CID-HCD	sa	FALSE	2174	-0.0267451	-0.0287012	-0.0248343	-0.616535	7.78205e-137	4.09582e-136
blcl064	C-term basic	CID-HCD	spc	FALSE	2174	-0.0242424	-0.0242425	-0.0242424	-0.49315	1.40453e-79	4.84319e-79
blcl064	C-term basic	CID-HCD	pcc	FALSE	2174	-0.00352842	-0.00385323	-0.0031711	-0.587267	2.45181e-124	1.16753e-123
blcl064	C-term basic	CID-HCD	by_int	TRUE	2160	0.130586	0.0852336	0.172924	0.21998	8.36334e-19	1.38237e-18
blcl064	C-term basic	CID-HCD	bg_frac	TRUE	2160	-0.00125968	-0.00130012	-0.00121033	-0.924541	3.70995e-303	8.24434e-302
blcl064	C-term basic	CID-HCD	ions_per_res	TRUE	2160	-0.0833333	-0.0909091	0	-0.461927	1.1958e-55	2.91659e-55
blcl064	C-term basic	CID-HCD	matched_frag_ratio	FALSE	2174	-0.0555556	-0.0625	-0.05	-0.661842	8.9295e-139	4.82675e-138
blcl064	C-term basic	IRMPD50-HCD	score	TRUE	2142	0.699697	0.578927	0.862645	0.26694	1.01197e-26	1.74478e-26
blcl064	C-term basic	IRMPD50-HCD	ml_score	FALSE	2142	0.936557	0.777803	1.10075	0.305383	1.8646e-34	3.51811e-34
blcl064	C-term basic	IRMPD50-HCD	cos	TRUE	2142	-0.0105671	-0.0113883	-0.00968292	-0.799064	4.02032e-225	4.72979e-224
blcl064	C-term basic	IRMPD50-HCD	sa	FALSE	2142	-0.0634305	-0.0668303	-0.0601692	-0.832115	5.95677e-244	7.94236e-243
blcl064	C-term basic	IRMPD50-HCD	spc	FALSE	2142	-0.0606061	-0.0606061	-0.0605302	-0.736948	4.2144e-181	3.01029e-180
blcl064	C-term basic	IRMPD50-HCD	pcc	FALSE	2142	-0.0121527	-0.0129694	-0.0111896	-0.793686	3.94202e-222	4.14949e-221
blcl064	C-term basic	IRMPD50-HCD	by_int	TRUE	2127	-0.116464	-0.160629	-0.0784265	-0.168549	1.66501e-11	2.48509e-11
blcl064	C-term basic	IRMPD50-HCD	bg_frac	TRUE	2127	-0.000494566	-0.000532578	-0.000455519	-0.554214	1.35411e-108	5.76216e-108
blcl064	C-term basic	IRMPD50-HCD	ions_per_res	TRUE	2127	-0.111111	-0.111111	-0.1	-0.59616	5.27852e-96	1.88519e-95
blcl064	C-term basic	IRMPD50-HCD	matched_frag_ratio	FALSE	2142	-0.09375	-0.09375	-0.09375	-0.88242	6.51443e-252	9.30633e-251
blcl064	KRH-free	CID-HCD	score	TRUE	513	2.84865	2.44575	3.27517	0.785135	1.44715e-53	3.48711e-53
blcl064	KRH-free	CID-HCD	ml_score	FALSE	513	2.11673	1.8105	2.41152	0.600124	5.11666e-32	9.2192e-32
blcl064	KRH-free	CID-HCD	cos	TRUE	513	-0.0139423	-0.0162138	-0.0111732	-0.735287	3.36484e-47	7.56144e-47
blcl064	KRH-free	CID-HCD	sa	FALSE	513	-0.0662961	-0.0773917	-0.0594113	-0.766264	4.16267e-51	9.68062e-51
blcl064	KRH-free	CID-HCD	spc	FALSE	513	-0.0363636	-0.0484848	-0.0242425	-0.395411	3.34293e-14	5.34868e-14
blcl064	KRH-free	CID-HCD	pcc	FALSE	513	-0.0170432	-0.0211196	-0.0138653	-0.74489	2.15147e-48	4.88972e-48
blcl064	KRH-free	CID-HCD	by_int	TRUE	513	0.729434	0.605311	0.865682	0.685454	3.00613e-41	6.13496e-41
blcl064	KRH-free	CID-HCD	bg_frac	TRUE	513	-0.00154738	-0.00166277	-0.00147548	-0.970313	7.65598e-81	2.68631e-80
blcl064	KRH-free	CID-HCD	ions_per_res	TRUE	513	-0.111111	-0.111111	-0.111111	-0.697335	4.81643e-34	9.00266e-34
blcl064	KRH-free	CID-HCD	matched_frag_ratio	FALSE	513	-0.0625	-0.0833333	-0.0625	-0.725927	7.18821e-41	1.43764e-40
blcl064	KRH-free	IRMPD50-HCD	score	TRUE	416	0.893909	0.472112	1.23657	0.232683	3.9145e-05	5.47483e-05
blcl064	KRH-free	IRMPD50-HCD	ml_score	FALSE	416	0.393238	0.0154609	0.703685	0.0429118	0.448194	0.481929
blcl064	KRH-free	IRMPD50-HCD	cos	TRUE	416	-0.0100257	-0.0136634	-0.00714555	-0.742667	2.33698e-39	4.62768e-39
blcl064	KRH-free	IRMPD50-HCD	sa	FALSE	416	-0.0536123	-0.0644099	-0.0435813	-0.758439	5.67143e-41	1.14574e-40
blcl064	KRH-free	IRMPD50-HCD	spc	FALSE	416	-0.121212	-0.139394	-0.10303	-0.818361	9.29313e-47	2.06514e-46
blcl064	KRH-free	IRMPD50-HCD	pcc	FALSE	416	-0.00975513	-0.013513	-0.00708234	-0.716819	8.76668e-37	1.70227e-36
blcl064	KRH-free	IRMPD50-HCD	by_int	TRUE	416	0.0440516	-0.0638796	0.141058	0.107291	0.0579236	0.0724045
blcl064	KRH-free	IRMPD50-HCD	bg_frac	TRUE	416	-0.000431449	-0.000528909	-0.00032591	-0.442239	5.44518e-15	8.78255e-15
blcl064	KRH-free	IRMPD50-HCD	ions_per_res	TRUE	416	-0.111111	-0.111111	-0.111111	-0.797879	1.63788e-37	3.21152e-37
blcl064	KRH-free	IRMPD50-HCD	matched_frag_ratio	FALSE	416	-0.125	-0.138889	-0.125	-0.94587	3.63062e-60	9.19144e-60
blcl064	internal basic	CID-HCD	score	TRUE	2597	2.40003	2.25536	2.5197	0.718542	9.7474e-221	9.7474e-220
blcl064	internal basic	CID-HCD	ml_score	FALSE	2597	0.74049	0.595905	0.893764	0.257842	5.22858e-30	9.09319e-30
blcl064	internal basic	CID-HCD	cos	TRUE	2597	-0.00297779	-0.00326067	-0.00269747	-0.486003	4.47104e-102	1.75335e-101
blcl064	internal basic	CID-HCD	sa	FALSE	2597	-0.0230563	-0.0252953	-0.0212183	-0.511116	1.08555e-112	4.71976e-112
blcl064	internal basic	CID-HCD	spc	FALSE	2597	-0.0121213	-0.0242424	-0.0121212	-0.383032	6.0318e-58	1.50795e-57
blcl064	internal basic	CID-HCD	pcc	FALSE	2597	-0.00361311	-0.00402234	-0.00325656	-0.484566	1.74374e-101	6.70669e-101
blcl064	internal basic	CID-HCD	by_int	TRUE	2585	0.213128	0.1767	0.261163	0.281463	2.80289e-35	5.33883e-35
blcl064	internal basic	CID-HCD	bg_frac	TRUE	2585	-0.00159203	-0.00163647	-0.00155532	-0.976424	0	0
blcl064	internal basic	CID-HCD	ions_per_res	TRUE	2585	0	0	0	-0.152986	2.36957e-08	3.48466e-08
blcl064	internal basic	CID-HCD	matched_frag_ratio	FALSE	2597	-0.03125	-0.0357143	-0.03125	-0.52757	1.2037e-103	4.8148e-103
blcl064	internal basic	IRMPD50-HCD	score	TRUE	2621	1.09266	0.973154	1.21555	0.373742	1.10926e-61	2.88119e-61
blcl064	internal basic	IRMPD50-HCD	ml_score	FALSE	2621	0.506857	0.361428	0.636088	0.162037	6.72603e-13	1.05094e-12
blcl064	internal basic	IRMPD50-HCD	cos	TRUE	2621	-0.00828242	-0.00896293	-0.00748327	-0.686543	1.52871e-203	1.32931e-202
blcl064	internal basic	IRMPD50-HCD	sa	FALSE	2621	-0.0477485	-0.0508059	-0.0446222	-0.709241	4.40427e-217	4.00388e-216
blcl064	internal basic	IRMPD50-HCD	spc	FALSE	2621	-0.0484849	-0.0484849	-0.0484848	-0.664178	1.21575e-179	8.38448e-179
blcl064	internal basic	IRMPD50-HCD	pcc	FALSE	2621	-0.0092411	-0.0102385	-0.00839592	-0.664297	1.06678e-190	8.20602e-190
blcl064	internal basic	IRMPD50-HCD	by_int	TRUE	2602	-0.157555	-0.196056	-0.127801	-0.206717	6.67628e-20	1.12206e-19
blcl064	internal basic	IRMPD50-HCD	bg_frac	TRUE	2602	-0.000630932	-0.000674645	-0.000586847	-0.722979	8.70214e-224	9.66904e-223
blcl064	internal basic	IRMPD50-HCD	ions_per_res	TRUE	2602	-0.1	-0.1	-0.0954545	-0.394358	6.91234e-52	1.62643e-51
blcl064	internal basic	IRMPD50-HCD	matched_frag_ratio	FALSE	2621	-0.09375	-0.09375	-0.09375	-0.865834	2.986e-300	5.972e-299
hct116	C-term basic	CID-HCD	score	TRUE	147	0.0200891	-0.185139	0.132574	-0.0288656	0.761431	0.780955
hct116	C-term basic	CID-HCD	ml_score	FALSE	147	-0.508305	-1.04142	-0.252064	-0.416069	1.20808e-05	1.72583e-05
hct116	C-term basic	CID-HCD	cos	TRUE	147	6.07371e-05	-0.00028497	0.000292361	-0.0413679	0.663491	0.687555
hct116	C-term basic	CID-HCD	sa	FALSE	147	0.000535369	-0.00276405	0.00316077	-0.0446773	0.638422	0.672023
hct116	C-term basic	CID-HCD	spc	FALSE	147	0	-0.0121212	0	-0.121558	0.241807	0.271693
hct116	C-term basic	CID-HCD	pcc	FALSE	147	6.16312e-05	-0.00038147	0.000329733	-0.0421033	0.657886	0.687173
hct116	C-term basic	CID-HCD	by_int	TRUE	141	0.0198836	-0.0345611	0.086569	0.00948956	0.922124	0.931439
hct116	C-term basic	CID-HCD	bg_frac	TRUE	141	3.51652e-05	-0.000134522	0.000167992	0.107382	0.268636	0.300152
hct116	C-term basic	CID-HCD	ions_per_res	TRUE	141	0	0	0	-0.0212613	0.860086	0.873184
hct116	C-term basic	CID-HCD	matched_frag_ratio	FALSE	147	0	0	0	-0.0295512	0.785863	0.801901
hct116	C-term basic	IRMPD50-HCD	score	TRUE	148	-0.113562	-0.394624	0.0713396	-0.162162	0.087015	0.10421
hct116	C-term basic	IRMPD50-HCD	ml_score	FALSE	148	-0.831535	-1.01908	-0.429806	-0.453111	1.7369e-06	2.53563e-06
hct116	C-term basic	IRMPD50-HCD	cos	TRUE	148	-0.000148654	-0.000497252	9.08375e-05	-0.0854344	0.367258	0.397036
hct116	C-term basic	IRMPD50-HCD	sa	FALSE	148	-0.00147071	-0.00530547	0.000732356	-0.0934156	0.324207	0.356271
hct116	C-term basic	IRMPD50-HCD	spc	FALSE	148	-0.0030303	-0.0121212	0	-0.147414	0.141512	0.165511
hct116	C-term basic	IRMPD50-HCD	pcc	FALSE	148	-0.000194341	-0.000599533	8.10623e-05	-0.0892436	0.346284	0.378453
hct116	C-term basic	IRMPD50-HCD	by_int	TRUE	141	0.0333747	-0.0462065	0.0980814	0.0991909	0.306862	0.339074
hct116	C-term basic	IRMPD50-HCD	bg_frac	TRUE	141	8.10327e-05	-2.2658e-05	0.000153272	0.185896	0.055489	0.0697975
hct116	C-term basic	IRMPD50-HCD	ions_per_res	TRUE	141	0	0	0	-0.19251	0.0994322	0.118372
hct116	C-term basic	IRMPD50-HCD	matched_frag_ratio	FALSE	148	0	0	0	-0.115189	0.29859	0.331767
hct116	KRH-free	CID-HCD	score	TRUE	1645	0.0112029	-0.0450294	0.045467	-0.000517788	0.985487	0.99044
hct116	KRH-free	CID-HCD	ml_score	FALSE	1645	-0.233494	-0.314552	-0.153619	-0.200839	1.71981e-12	2.66637e-12
hct116	KRH-free	CID-HCD	cos	TRUE	1645	-0.000274181	-0.000434637	-0.000124574	-0.115994	4.60363e-05	6.39392e-05
hct116	KRH-free	CID-HCD	sa	FALSE	1645	-0.00191838	-0.00292677	-0.000847101	-0.10992	0.000112687	0.000153315
hct116	KRH-free	CID-HCD	spc	FALSE	1645	0	0	0	-0.0896824	0.00307162	0.00401518
hct116	KRH-free	CID-HCD	pcc	FALSE	1645	-0.000309169	-0.000476539	-0.000118022	-0.115733	4.78825e-05	6.60448e-05
hct116	KRH-free	CID-HCD	by_int	TRUE	1620	-0.00799925	-0.0254701	0.00220583	-0.0805051	0.00500694	0.00650252
hct116	KRH-free	CID-HCD	bg_frac	TRUE	1620	1.43776e-05	-1.36878e-05	4.82439e-05	0.0351474	0.220598	0.249263
hct116	KRH-free	CID-HCD	ions_per_res	TRUE	1620	0	0	0	-0.0650867	0.0630162	0.078281
hct116	KRH-free	CID-HCD	matched_frag_ratio	FALSE	1645	0	0	0	-0.0133312	0.674053	0.6949
hct116	KRH-free	IRMPD50-HCD	score	TRUE	1612	-0.0180704	-0.0760392	0.0398241	-0.0518184	0.0715389	0.0883197
hct116	KRH-free	IRMPD50-HCD	ml_score	FALSE	1612	-0.156837	-0.230467	-0.0842305	-0.181072	3.03501e-10	4.49632e-10
hct116	KRH-free	IRMPD50-HCD	cos	TRUE	1612	-0.000236839	-0.000420392	-8.46982e-05	-0.1102	0.000126934	0.000171532
hct116	KRH-free	IRMPD50-HCD	sa	FALSE	1612	-0.00187281	-0.00303909	-0.000633752	-0.119754	3.11919e-05	4.39322e-05
hct116	KRH-free	IRMPD50-HCD	spc	FALSE	1612	0	0	0	-0.0778557	0.0111197	0.014256
hct116	KRH-free	IRMPD50-HCD	pcc	FALSE	1612	-0.000251561	-0.000487314	-6.58751e-05	-0.107084	0.000196112	0.000263238
hct116	KRH-free	IRMPD50-HCD	by_int	TRUE	1591	0.0019193	-0.0116285	0.0149388	-0.000284262	0.992164	0.992164
hct116	KRH-free	IRMPD50-HCD	bg_frac	TRUE	1591	1.45168e-05	-1.54994e-05	6.23254e-05	0.0499595	0.0844371	0.101731
hct116	KRH-free	IRMPD50-HCD	ions_per_res	TRUE	1591	0	0	0	-0.253417	5.82527e-13	9.17365e-13
hct116	KRH-free	IRMPD50-HCD	matched_frag_ratio	FALSE	1612	0	0	0	-0.225972	2.05665e-12	3.16408e-12
hct116	internal basic	CID-HCD	score	TRUE	3309	-0.0886152	-0.131509	-0.0405633	-0.0885197	1.03306e-05	1.48642e-05
hct116	internal basic	CID-HCD	ml_score	FALSE	3309	-0.374177	-0.43425	-0.314776	-0.28669	2.78762e-46	5.99489e-46
hct116	internal basic	CID-HCD	cos	TRUE	3309	-7.84993e-05	-0.000157356	1.33514e-05	-0.0321942	0.108727	0.12867
hct116	internal basic	CID-HCD	sa	FALSE	3309	-0.000767708	-0.00175011	0.000168383	-0.0317603	0.113575	0.133617
hct116	internal basic	CID-HCD	spc	FALSE	3309	0	0	0	0.00974907	0.659686	0.687173
hct116	internal basic	CID-HCD	pcc	FALSE	3309	-9.67383e-05	-0.000177026	1.73002e-06	-0.0280955	0.16159	0.184674
hct116	internal basic	CID-HCD	by_int	TRUE	3282	-0.0105414	-0.0233257	0.00139571	-0.0466152	0.020727	0.0262367
hct116	internal basic	CID-HCD	bg_frac	TRUE	3282	-1.96174e-05	-3.96685e-05	7.2826e-06	-0.0186605	0.354654	0.385494
hct116	internal basic	CID-HCD	ions_per_res	TRUE	3282	0	0	0	0.0461944	0.0805021	0.098151
hct116	internal basic	CID-HCD	matched_frag_ratio	FALSE	3309	0	0	0	0.0167503	0.459243	0.491169
hct116	internal basic	IRMPD50-HCD	score	TRUE	3265	-0.204936	-0.258299	-0.153428	-0.212559	7.04242e-26	1.20383e-25
hct116	internal basic	IRMPD50-HCD	ml_score	FALSE	3265	-0.605435	-0.66232	-0.540506	-0.462169	8.81071e-116	3.91587e-115
hct116	internal basic	IRMPD50-HCD	cos	TRUE	3265	-8.33869e-05	-0.00015831	-1.21593e-05	-0.0290458	0.150593	0.174096
hct116	internal basic	IRMPD50-HCD	sa	FALSE	3265	-0.000800371	-0.0014663	-0.000122428	-0.0352618	0.0809746	0.098151
hct116	internal basic	IRMPD50-HCD	spc	FALSE	3265	0	0	0	0.0320312	0.150442	0.174096
hct116	internal basic	IRMPD50-HCD	pcc	FALSE	3265	-9.32813e-05	-0.000180185	-1.81198e-05	-0.0266027	0.187995	0.213631
hct116	internal basic	IRMPD50-HCD	by_int	TRUE	3245	0.0112738	-0.000196609	0.0253422	0.0604019	0.00288209	0.00379222
hct116	internal basic	IRMPD50-HCD	bg_frac	TRUE	3245	-5.20112e-05	-6.94988e-05	-2.84906e-05	-0.0728747	0.00032596	0.000434613
hct116	internal basic	IRMPD50-HCD	ions_per_res	TRUE	3245	0	0	0	-0.0472457	0.0741377	0.0909665
hct116	internal basic	IRMPD50-HCD	matched_frag_ratio	FALSE	3265	0	0	0	-0.0619057	0.00612557	0.00790397
mm231	KRH-free	CID-HCD	score	TRUE	464	3.86595	3.54293	4.08071	0.967519	6.75706e-73	2.11158e-72
mm231	KRH-free	CID-HCD	ml_score	FALSE	464	2.87627	2.5063	3.32677	0.820523	6.08143e-53	1.44796e-52
mm231	KRH-free	CID-HCD	cos	TRUE	464	-0.0152439	-0.0198921	-0.0122187	-0.614164	2.01813e-30	3.54058e-30
mm231	KRH-free	CID-HCD	sa	FALSE	464	-0.0577836	-0.0724457	-0.0482087	-0.629459	7.1699e-32	1.28034e-31
mm231	KRH-free	CID-HCD	spc	FALSE	464	-0.0606061	-0.0727273	-0.0484848	-0.474629	2.45396e-18	4.02289e-18
mm231	KRH-free	CID-HCD	pcc	FALSE	464	-0.019579	-0.0247099	-0.0165038	-0.626789	1.29133e-31	2.28554e-31
mm231	KRH-free	CID-HCD	by_int	TRUE	460	1.02729	0.859871	1.25093	0.79253	4.22436e-49	9.71118e-49
mm231	KRH-free	CID-HCD	bg_frac	TRUE	460	-0.00171747	-0.00182638	-0.0016401	-0.999906	4.45239e-77	1.50928e-76
mm231	KRH-free	CID-HCD	ions_per_res	TRUE	460	0	0	0	0.0362646	0.554661	0.586943
mm231	KRH-free	CID-HCD	matched_frag_ratio	FALSE	464	0.03125	0.0312066	0.03125	0.442864	3.92668e-14	6.23282e-14
mm231	KRH-free	IRMPD50-HCD	score	TRUE	442	1.92206	1.63589	2.18128	0.661481	1.92811e-33	3.53782e-33
mm231	KRH-free	IRMPD50-HCD	ml_score	FALSE	442	1.09884	0.644487	1.3648	0.377016	6.49891e-12	9.84684e-12
mm231	KRH-free	IRMPD50-HCD	cos	TRUE	442	-0.0635594	-0.0759183	-0.0550873	-0.910789	7.93132e-62	2.08719e-61
mm231	KRH-free	IRMPD50-HCD	sa	FALSE	442	-0.159145	-0.172865	-0.143709	-0.921371	3.14177e-63	8.72713e-63
mm231	KRH-free	IRMPD50-HCD	spc	FALSE	442	-0.136364	-0.157576	-0.109091	-0.788897	8.09533e-46	1.72241e-45
mm231	KRH-free	IRMPD50-HCD	pcc	FALSE	442	-0.0754592	-0.0921528	-0.0684497	-0.907276	2.29813e-61	5.89264e-61
mm231	KRH-free	IRMPD50-HCD	by_int	TRUE	440	0.746823	0.616875	0.924195	0.689466	4.99642e-36	9.6085e-36
mm231	KRH-free	IRMPD50-HCD	bg_frac	TRUE	440	-0.000417378	-0.000481174	-0.000327716	-0.662709	2.04751e-33	3.72274e-33
mm231	KRH-free	IRMPD50-HCD	ions_per_res	TRUE	440	-0.111111	-0.111111	-0.1	-0.419959	1.25942e-11	1.89386e-11
mm231	KRH-free	IRMPD50-HCD	matched_frag_ratio	FALSE	442	-0.0625	-0.09375	-0.0625	-0.780258	2.25419e-41	4.6478e-41
mm231	internal basic	CID-HCD	score	TRUE	2067	1.94092	1.81299	2.0345	0.721014	2.53257e-177	1.63392e-176
mm231	internal basic	CID-HCD	ml_score	FALSE	2067	1.12336	0.966086	1.28652	0.437076	2.19035e-66	6.34885e-66
mm231	internal basic	CID-HCD	cos	TRUE	2067	-0.0047158	-0.00544673	-0.00393535	-0.426113	3.44911e-63	9.44963e-63
mm231	internal basic	CID-HCD	sa	FALSE	2067	-0.0286741	-0.031578	-0.0243131	-0.450113	2.71184e-70	8.09504e-70
mm231	internal basic	CID-HCD	spc	FALSE	2067	-0.0242425	-0.0363636	-0.0242425	-0.376177	1.21994e-46	2.68118e-46
mm231	internal basic	CID-HCD	pcc	FALSE	2067	-0.00562036	-0.0067938	-0.00470001	-0.426077	3.5325e-63	9.54729e-63
mm231	internal basic	CID-HCD	by_int	TRUE	2052	0.188455	0.139662	0.239776	0.2537	2.42528e-23	4.11064e-23
mm231	internal basic	CID-HCD	bg_frac	TRUE	2052	-0.00152735	-0.00156185	-0.00146921	-0.979396	0	0
mm231	internal basic	CID-HCD	ions_per_res	TRUE	2052	0	0	0	-0.0725165	0.0161359	0.0205552
mm231	internal basic	CID-HCD	matched_frag_ratio	FALSE	2067	0	0	0	-0.0388996	0.156174	0.17951
mm231	internal basic	IRMPD50-HCD	score	TRUE	1990	1.16996	0.994985	1.28692	0.437632	3.85438e-64	1.08574e-63
mm231	internal basic	IRMPD50-HCD	ml_score	FALSE	1990	0.578597	0.470049	0.756234	0.222748	7.53492e-18	1.22519e-17
mm231	internal basic	IRMPD50-HCD	cos	TRUE	1990	-0.0164346	-0.0181049	-0.0149105	-0.701422	9.4872e-162	5.74982e-161
mm231	internal basic	IRMPD50-HCD	sa	FALSE	1990	-0.0708924	-0.0747893	-0.0655781	-0.738141	6.59827e-179	4.39885e-178
mm231	internal basic	IRMPD50-HCD	spc	FALSE	1990	-0.0606061	-0.0606061	-0.0484849	-0.563731	1.3741e-99	4.99674e-99
mm231	internal basic	IRMPD50-HCD	pcc	FALSE	1990	-0.0196232	-0.0218319	-0.0174391	-0.689252	2.96041e-156	1.69167e-155
mm231	internal basic	IRMPD50-HCD	by_int	TRUE	1980	-0.121524	-0.183104	-0.0622817	-0.102381	7.95308e-05	0.000108946
mm231	internal basic	IRMPD50-HCD	bg_frac	TRUE	1980	-0.000445611	-0.000509871	-0.000399268	-0.551417	3.16385e-100	1.1718e-99
mm231	internal basic	IRMPD50-HCD	ions_per_res	TRUE	1980	-0.111111	-0.111111	-0.111111	-0.527222	9.63704e-75	3.10872e-74
mm231	internal basic	IRMPD50-HCD	matched_frag_ratio	FALSE	1990	-0.0625	-0.0625	-0.0625	-0.65091	2.62651e-124	1.22163e-123
